# Dynamic regulation of translation quality control associated with ribosome stalling

**DOI:** 10.1101/2020.05.29.121954

**Authors:** Daniel H. Goldman, Nathan M. Livingston, Jonathan Movsik, Bin Wu, Rachel Green

## Abstract

Translation of problematic mRNA sequences induces ribosome stalling. Collided ribosomes at the stall site are recognized by cellular quality control machinery, resulting in dissociation of the ribosome from the mRNA and subsequent degradation of the nascent polypeptide and in some organisms, decay of the mRNA. However, the timing and regulation of these processes are unclear. We developed a SunTag-based reporter to monitor translation in real time on single mRNAs harboring difficult-to-translate poly(A) stretches. This reporter recapitulates previous findings in human cells that an internal poly(A) stretch reduces protein output ∼10-fold, while mRNA levels are relatively unaffected. Long-term imaging of translation indicates that poly(A)-containing mRNAs are robustly translated in the absence of detectable mRNA cleavage. However, quantification of ribosome density reveals a ∼3-fold increase in the number of ribosomes on poly(A)-containing mRNAs compared to a control mRNA, consistent with queues of many stalled ribosomes. Using single-molecule harringtonine runoff experiments, we observe the resolution of these queues in real-time by the cellular quality control machinery, and find that rescue is very slow compared to both elongation and termination. We propose that the very slow clearance of stalled ribosomes provides the basis for the cell to distinguish between transient and deleterious stalls, and that the human quality control apparatus predominantly targets the nascent protein rather than the mRNA.
