## Supplementary material for "Dynamic regulation of translation quality control associated with ribosome stalling": Oligonucleotide Sequences

### Sheet: qPCR primers
qPCR primers:
SunTag forward primer		AGGTACCGTCTTCACACTCG
SunTag reverse primer		GGACACACCTCCCTGTTCAA
Firefly Luciferase control plasmid forward primer		CGCGGTCGGTAAAGTTGTTC
Firefly Luciferase control plasmid reverse primer		ACCTCTCACACACAGTTCGC

### Sheet: smFISH probes
SunTagV4 smFISH Probe Sequences:
SunTagV4_probe1	ccacttcgttctcaagatga
SunTagV4_probe2	ccctttttcagtctagctac
SunTagV4_probe3	aatttttgctcagcaactcc
SunTagV4_probe4	ttctttagtcgtgctacttc
SunTagV4_probe5	tttcgagagtaactcctcac
SunTagV4_probe6	ccacttcgttttcgagatga
SunTagV4_probe7	acttcccttttttaagcgtg
SunTagV4_probe8	tcttggatagtagctcttca
SunTagV4_probe9	acctcgttctcaagatgata
SunTagV4_probe10	cggaacccttcttcaaacgc
SunTagV4_probe11	agttcttcgagagcagttcc
SunTagV4_probe12	gatcccttttttaatcgagc
SunTagV4_probe13	tgaaagtagttcctcaccac
SunTagV4_probe14	cttcgttttcgaggtggtaa
SunTagV4_probe15	ccctgaacctttctttaatc
SunTagV4_probe16	tactcagtaattcttcaccc
SunTagV4_probe17	tttcgatagcaactcttcgc
SunTagV4_probe18	tttttgagcctagcaacttc
SunTagV4_probe19	ttttcgagagcaactcctcg
SunTagV4_probe20	acctcattttccaagtggta
SunTagV4_probe21	tttgctcaataactcctcgc
SunTagV4_probe22	cgcgacttcgttctctaaat
SunTagV4_probe23	ttcgataagagttcttcgcc
SunTagV4_probe24	ctcattttcgaggtggtagt
SunTagV4_probe25	agtggtagttcttgctcaag
SunTagV4_probe26	ttcaatctcgcgacctcatt
SunTagV4_probe27	attcttgctgagcaattcct
SunTagV4_probe28	cgacttcgttctccaaatga
SunTagV4_probe29	cgacttcattttccaagtgg
SunTagV4_probe30	ttgctcaataactcttcgcc
SunTagV4_probe31	ttcgttctccaagtggtaat
SunTagV4_probe32	agttcttcgataagagctcc
SunTagV4_probe33	gcgacttcattctctaagtg
SunTagV4_probe34	ttcttgctcaagagctcttc
SunTagV4_probe35	cacctcattttccaagtggt
SunTagV4_probe36	ttagatagtaactcttcccc
SunTagV4_probe37	cctcgttctcgagatgataa
SunTagV4_probe38	gatagttcttcgacaggagt
SunTagV4_probe39	cctttttaagtcttgcaacc
SunTagV4_probe40	ttactgagtagttcctcacc
SunTagV4_probe41	ttcgttttccaggtggtaat
SunTagV4_probe42	tcctgatcctttcttcaaac
SunTagV4_probe43	cttttgagagcagttcttcg
SunTagV4_probe44	gcaacctcattttccaaatg
SunTagV4_probe45	tgccacttcccttttttaaa
SunTagV4_probe46	tttcgacagaagttcctcac
SunTagV4_probe47	gctacttcattctcgagatg
SunTagV4_probe48	gagccagaaccctttttaag
